# The roles of MKI67, GNL2, and MDN1 in Ribosome biogenesis and Transcriptome regulation in the Neuronal Lineage cell line HEK293T

**DOI:** 10.1101/2025.02.13.638155

**Authors:** Shiro Iuchi, Joao A. Paulo

**Affiliations:** Department of Cell Biology, Harvard Medical School, 240 Longwood Ave., Boston, MA, 02115, USA

## Abstract

Ki-67, a protein encoded by the *MKI67* gene, is present in proliferating human tissue cells. It is an important marker for diagnosing cancer. Despite numerous investigations, the function of Ki-67 remains unclear. In this study, we examined the role of Ki-67 and its associated proteins, GNL2 and MDN1, in the HEK293T neuronal lineage cell line using ChIP-seq, RNA-seq, confocal microscopy, and biochemical methods. Ki-67 bound to nearly all regions of the chromosomes through certain consensus nucleotide sequences and was primarily present at the nucleolar periphery, where it interacted with GNL2. These two proteins could recruit MDN1 to the periphery. Depleting Ki-67, GNL2, or MDN1 resulted in characteristic changes in nucleolar protein and chromatin localization. These phenotypes and protein-protein interaction data suggest that Ki-67 regulates the import of nuclear proteins and the export of pre-60S particles. Specifically, Ki-67 retained pre-60S particles within the nucleolus and, when recruiting MDN1, released them along with itself and chromatin. Depleting any one of these proteins decreased the levels of RNAs involved in ribosome biogenesis, with the strongest decrease occurring with MDN1 depletion. MDN1 depletion also decreased transcripts involved in mitochondrial respiration, resulting in strong culture acidification. Conversely, depleting Ki-67 increased the levels of over a thousand different transcripts. The greatest number and strongest increases were of transcripts necessary for neuronal development and activity. These included *PAX5*, *SCG3*, *UNC13A, SLITRK1, CHGB, CHGA, POU4F2, KCNB1, NEK7*, and *SLC7A2*. *SLC7A2* encodes an amino acid transporter that activates mTORC1 with imported amino acids. However, the transcript of NEUROG2, a master regulator that activates downstream genes necessary for forming neuronal structures, did not increase. Taken together, these results suggest that Ki-67, GNL2, and MDN1 promote neuronal cell proliferation by regulating ribosome processing and energy production. Nevertheless, the disappearance of Ki-67 is essential for nervous system development, activity, and survival.
