## Supporting Table 4 for "The roles of MKI67, GNL2, and MDN1 in Ribosome biogenesis and Transcriptome regulation in the Neuronal Lineage cell line HEK293T": S4 Table.xlsx

### Sheet: S4 Table
Motif	Sequnce	reverse complement	p-value	% of Target sequences with motif	% of Background sequences with motif
1	(C/G)GAGTGGA	TCCACTC(C/G)	1e-143	66.1	2.45
2	TGCAATTG	CAATTGCA	1e-63	46.11	4.15
3	TCCGTTCC	GGAACGGA	1e-35	21.67	1.24
4	CTAGACAG	CTGTCTAG	1.00E-31	18.89	1.03
5	GAAACACT	AGTGTTTC	1.00E-27	17.22	1.05
6	TTGTGATG	CATCACAA	1e-26	20	1.7
7	ATACTTC	GAAGTAT	1.00E-25	16.67	1.05
8	CATTC(G/C)AT	AT(G/C)GAATG	1e-25	60.56	23.5
9	GCGGAAT(T/C/G)	(A/G/C)ATTCCGC	1.00E-17	18.89	2.83
10	TCT(C/G)AGAA	TTCT(C/G)AGA	1.00E-15	13.89	1.52
11	(A/G)GTT(A/T)AAC	GTT(A/T)AAC(C/T)	1e-13	9.44	0.68
12	ACAGAGCA	TGCTCTGT	1e-13	16.67	2.97
13	CTACTGTT	AACAGTAG	1.00E-12	8.33	0.58
14	GATTTCAA	TTGAAATC	1e-11	7.78	0.65
15	G(A/C)(T/C)TACGT	ACGTA(A/G)(G/T)C	1.00E-10	13.89	2.36
	These motiefs are derived from chip-seq 1.
	Sequences in red are present in units of the chr7 and chr13 consensus sequences.
