## Supporting Table 6 for "The roles of MKI67, GNL2, and MDN1 in Ribosome biogenesis and Transcriptome regulation in the Neuronal Lineage cell line HEK293T": S6 Table.xlsx

### Sheet: S6 Table
Transcripts whose levels decreased to less than half due to GNL2 knockdown					Transcripts whose levels increased by more twice due to GNL2 knockdown
gene ID	gene symbol	FoldChange by KD-GNL2	padj		gene ID	gene symbol	FoldChange by KD-GNL2	padj
ENSG00000238961	SNORA47	0.49	0.00565032		ENSG00000216285	AC078819.1	2.74	6.06e-39
ENSG00000277918	RF00003	0.49	1.4e-19		ENSG00000171314	PGAM1	2.59	8.59e-64
ENSG00000109171	SLAIN2	0.49	2.5e-08		ENSG00000186076	AC012085.1	2.53	4.04e-43
ENSG00000067221	STOML1	0.48	0.00404061		ENSG00000108468	CBX1	2.48	1.1e-31
ENSG00000200972	RNU5A-8P	0.47	0.001759		ENSG00000084628	NKAIN1	2.41	0.000320572
ENSG00000162669	HFM1	0.47	4.09e-05		ENSG00000159753	CARMIL2	2.36	0.000339263
ENSG00000139508	SLC46A3	0.47	0.00305402		ENSG00000143469	SYT14	2.34	0.0104774
ENSG00000164603	BMT2	0.46	2.41e-10		ENSG00000280916	FOXCUT	2.33	1.04e-05
ENSG00000100934	SEC23A	0.46	3.53e-34		ENSG00000204389	HSPA1A	2.31	5.63e-48
ENSG00000153130	SCOC	0.46	8.86e-05		ENSG00000103723	AP3B2	2.29	0.00195589
ENSG00000136240	KDELR2	0.45	8.54e-38		ENSG00000136928	GABBR2	2.29	0.000380024
ENSG00000163584	RPL22L1	0.45	0.000161219		ENSG00000204388	HSPA1B	2.27	6.93e-39
ENSG00000155111	CDK19	0.45	6.08e-09		ENSG00000170540	ARL6IP1	2.23	4.85e-36
ENSG00000200156	RNU5B-1	0.44	2.89e-15		ENSG00000102003	SYP	2.14	6.46e-12
ENSG00000168610	STAT3	0.43	2.89e-15		ENSG00000260257	AL035071.1	2.14	0.000393061
ENSG00000128965	CHAC1	0.43	6.81e-06		ENSG00000226784	PGAM4	2.11	1.16e-06
ENSG00000124120	TTPAL	0.42	6.12e-10		ENSG00000168993	CPLX1	2.1	0.00266251
ENSG00000156671	SAMD8	0.41	1.32e-19		ENSG00000153162	BMP6	2.08	3.1e-08
ENSG00000135046	ANXA1	0.4	0.000656028		ENSG00000263731	AC145207.5	2.05	6.23e-05
ENSG00000180979	LRRC57	0.39	3.81e-09		ENSG00000073150	PANX2	2.05	0.0010604
ENSG00000201098	RNY1	0.38	3.5e-13		ENSG00000138061	CYP1B1	2.04	0.0101437
ENSG00000132912	DCTN4	0.37	5.35e-43		ENSG00000179743	AL450998.2	2.02	2.66e-05
ENSG00000207187	SNORA10B	0.37	8.08e-05		ENSG00000172667	ZMAT3	2	3.63e-06
ENSG00000141639	MAPK4	0.35	8.08e-05		ENSG00000167619	TMEM145	2	0.0113364
ENSG00000206634	SNORA22	0.33	0.0114159
ENSG00000207344	SNORA22C	0.32	0.000666979
ENSG00000200381	RNA5S4	0.3	2.43e-07
ENSG00000199334	RNA5S11	0.3	0.0259925
ENSG00000201588	RNA5S2	0.29	5.42e-07
ENSG00000199396	RNA5S5	0.28	3.29e-08
ENSG00000199994	RNA5SP145	0.27	9.46e-11
ENSG00000199523	RNA5SP226	0.27	0.0266874
ENSG00000202526	RNA5S13	0.26	0.0475516
ENSG00000202257	RNA5S16	0.26	0.0230876
ENSG00000201925	RNA5S15	0.26	0.0192181
ENSG00000201355	RNA5S14	0.25	0.00159883
ENSG00000199337	RNA5S3	0.25	4.45e-08
ENSG00000202521	RNA5S7	0.24	0.00255803
ENSG00000200624	RNA5S6	0.23	0.000681795
ENSG00000199270	RNA5S12	0.23	1.65e-12
ENSG00000199415	RNA5SP370	0.23	0.0041297
ENSG00000199480	RNA5SP389	0.23	0.00144359
ENSG00000200343	RNA5S8	0.22	1.66e-13
ENSG00000201185	RNA5SP202	0.22	0.000655771
ENSG00000200370	RNA5S17	0.22	0.000266682
ENSG00000283907	AD000090.1	0.22	0.0381687
ENSG00000199910	RNA5S10	0.21	7.98e-14
ENSG00000199352	RNA5S1	0.19	0.00117388
ENSG00000134697	GNL2	0.17	1.24e-113
