## Supporting Table 8 for "The roles of MKI67, GNL2, and MDN1 in Ribosome biogenesis and Transcriptome regulation in the Neuronal Lineage cell line HEK293T": S8 Table.xlsx

### Sheet: S8 Table
2025-04-12
Original data										Calculation of FoldChange
Well	Well Position	Omit	Sample Name	Target Name	Task	Reporter	CT	CtAverage_Sample				CtAverage_Sample				CtReference	△CtSample	CtControl	△△CtSample	FoldChange	rounddown
1	A1	FALSE	HEK	RPS8	UNKNOWN	SYBR	15.3103			KD-CTL	RPS8	15.6829		KD-CTL	RPS8	15.6829	0	0	0	1	1
2	A2	FALSE	HEK	RPS8	UNKNOWN	SYBR	15.8391			KD-CTL	NEK7	25.8434		KD-CTL	NEK7	15.6829	10.1605	10.1605	0	1	1
3	A3	FALSE	HEK	RPS8	UNKNOWN	SYBR	15.8994	15.6829		KD-CTL	UNC13A	29.3297		KD-CTL	UNC13A	15.6829	13.6468	13.6468	0	1	1
4	A4	FALSE	HEK	NEK7	UNKNOWN	SYBR	26.306			KD-CTL	MKI67	22.5758		KD-CTL	MKI67	15.6829	6.89282	6.89282	0	1	1
5	A5	FALSE	HEK	NEK7	UNKNOWN	SYBR	25.6099			KD-CTL	RPS8	13.6096		KD-CTL	RPS8	13.6096	0	0	0	1	1
6	A6	FALSE	HEK	NEK7	UNKNOWN	SYBR	25.6143	25.8434		KD-CTL	NEK7	25.159		KD-CTL	NEK7	13.6096	10.6407	10.1605	0.48025	0.716854	0.71
7	A7	FALSE	HEK	UNC13A	UNKNOWN	SYBR	28.8119			KD-CTL	UNC13A	27.1403		KD-CTL	UNC13A	13.6096	12.622	13.6468	-1.02476	2.03463	2.03
8	A8	FALSE	HEK	UNC13A	UNKNOWN	SYBR	29.9703			KD-CTL	MKI67	22.5094		KD-CTL	MKI67	13.6096	7.99111	6.89282	1.09829	0.46707	0.46
9	A9	FALSE	HEK	UNC13A	UNKNOWN	SYBR	29.207	29.3297		KD-CTL	RPS8	15.6917		KD-CTL	RPS8	15.6917	0	0	0	1	1
10	A10	FALSE	HEK	MKI67	UNKNOWN	SYBR	22.4212			KD-CTL	NEK7	24.3037		KD-CTL	NEK7	15.6917	8.61204	10.1605	-1.54843	2.92498	2.92
11	A11	FALSE	HEK	MKI67	UNKNOWN	SYBR	22.5923			KD-CTL	UNC13A	30.5338		KD-CTL	UNC13A	15.6917	14.8421	13.6468	1.19531	0.436692	0.43
12	A12	FALSE	HEK	MKI67	UNKNOWN	SYBR	22.7138	22.5758		KD-CTL	MKI67	22.5282		KD-CTL	MKI67	15.6917	6.83647	6.89282	-0.0563437	1.03983	1.03
25	B1	FALSE	HEK	RPS8	UNKNOWN	SYBR	11.7921			KD-MKI67	RPS8	15.7603		KD-MKI67	RPS8	15.7603	0	0	0	1	1
26	B2	FALSE	HEK	RPS8	UNKNOWN	SYBR	13.6443			KD-MKI67	NEK7	22.8944		KD-MKI67	NEK7	15.7603	7.13415	10.1605	-3.02631	8.14722	8.14
27	B3	FALSE	HEK	RPS8	UNKNOWN	SYBR	15.3923	13.6096		KD-MKI67	UNC13A	26.5044		KD-MKI67	UNC13A	15.7603	10.7441	13.6468	-2.90264	7.47793	7.47
28	B4	FALSE	HEK	NEK7	UNKNOWN	SYBR	25.2217			KD-MKI67	MKI67	24.9663		KD-MKI67	MKI67	15.7603	9.2061	6.89282	2.31328	0.201203	0.2
29	B5	FALSE	HEK	NEK7	UNKNOWN	SYBR	25.2973			KD-MKI67	RPS8	15.3068		KD-MKI67	RPS8	15.3068	0	0	0	1	1
30	B6	FALSE	HEK	NEK7	UNKNOWN	SYBR	24.9579	25.159		KD-MKI67	NEK7	24.6127		KD-MKI67	NEK7	15.3068	9.30589	10.1605	-0.854568	1.80822	1.8
31	B7	FALSE	HEK	UNC13A	UNKNOWN	SYBR	27.4429			KD-MKI67	UNC13A	26.3846		KD-MKI67	UNC13A	15.3068	11.0779	13.6468	-2.56892	5.93364	5.93
32	B8	FALSE	HEK	UNC13A	UNKNOWN	SYBR	26.7785			KD-MKI67	MKI67	24.7116		KD-MKI67	MKI67	15.3068	9.40482	6.89282	2.512	0.175312	0.17
33	B9	FALSE	HEK	UNC13A	UNKNOWN	SYBR	27.1996	27.1403		KD-MKI67	RPS8	14.9945		KD-MKI67	RPS8	14.9945	0	0	0	1	1
34	B10	FALSE	HEK	MKI67	UNKNOWN	SYBR	22.2194			KD-MKI67	NEK7	23.9756		KD-MKI67	NEK7	14.9945	8.98104	10.1605	-1.17942	2.26486	2.26
35	B11	FALSE	HEK	MKI67	UNKNOWN	SYBR	22.7576			KD-MKI67	UNC13A	27.7632		KD-MKI67	UNC13A	14.9945	12.7686	13.6468	-0.878168	1.83804	1.83
36	B12	FALSE	HEK	MKI67	UNKNOWN	SYBR	22.5512	22.5094		KD-MKI67	MKI67	24.6402		KD-MKI67	MKI67	14.9945	9.64568	6.89282	2.75286	0.148356	0.14
49	C1	FALSE	HEK	RPS8	UNKNOWN	SYBR	15.7464			KD-CTL/Ki67	RPS8	15.3095		KD-CTL/Ki67	RPS8	15.3095	0	0	0	1	1
50	C2	FALSE	HEK	RPS8	UNKNOWN	SYBR	16.1966			KD-CTL/Ki67	NEK7	23.8968		KD-CTL/Ki67	NEK7	15.3095	8.5873	10.1605	-1.57316	2.97557	2.97
51	C3	FALSE	HEK	RPS8	UNKNOWN	SYBR	15.1321	15.6917		KD-CTL/Ki67	UNC13A	31.6042		KD-CTL/Ki67	UNC13A	15.3095	16.2947	13.6468	2.64793	0.159549	0.15
52	C4	FALSE	HEK	NEK7	UNKNOWN	SYBR	24.9404			KD-CTL/Ki67	MKI67	21.1937		KD-CTL/Ki67	MKI67	15.3095	5.88416	6.89282	-1.00866	2.01203	2.01
53	C5	FALSE	HEK	NEK7	UNKNOWN	SYBR	24.7892			KD-CTL/Ki67	RPS8	14.0698		KD-CTL/Ki67	RPS8	14.0698	0	0	0	1	1
54	C6	FALSE	HEK	NEK7	UNKNOWN	SYBR	23.1815	24.3037		KD-CTL/Ki67	NEK7	24.0667		KD-CTL/Ki67	NEK7	14.0698	9.99685	10.1605	-0.163614	1.12009	1.12
55	C7	FALSE	HEK	UNC13A	UNKNOWN	SYBR	30.9631			KD-CTL/Ki67	UNC13A	26.7936		KD-CTL/Ki67	UNC13A	14.0698	12.7237	13.6468	-0.923024	1.89609	1.89
56	C8	FALSE	HEK	UNC13A	UNKNOWN	SYBR	30.9295			KD-CTL/Ki67	MKI67	19.5152		KD-CTL/Ki67	MKI67	14.0698	5.44533	6.89282	-1.44749	2.72733	2.72
57	C9	FALSE	HEK	UNC13A	UNKNOWN	SYBR	29.7087	30.5338		KD-CTL/Ki67	RPS8	14.9305		KD-CTL/Ki67	RPS8	14.9305	0	0	0	1	1
58	C10	FALSE	HEK	MKI67	UNKNOWN	SYBR	22.5549			KD-CTL/Ki67	NEK7	24.974		KD-CTL/Ki67	NEK7	14.9305	10.0435	10.1605	-0.116954	1.08444	1.08
59	C11	FALSE	HEK	MKI67	UNKNOWN	SYBR	22.6889			KD-CTL/Ki67	UNC13A	28.9084		KD-CTL/Ki67	UNC13A	14.9305	13.9779	13.6468	0.331151	0.794902	0.79
60	C12	FALSE	HEK	MKI67	UNKNOWN	SYBR	22.3407	22.5282		KD-CTL/Ki67	MKI67	20.6549		KD-CTL/Ki67	MKI67	14.9305	5.72445	6.89282	-1.16836	2.24757	2.24
73	D1	FALSE	HEK_KD-MKI67	RPS8	UNKNOWN	SYBR	15.8361			HEK-KD-MKI67/Ki67	RPS8	15.8973		HEK-KD-MKI67/Ki67	RPS8	16.2916	0	0	0	1	1
74	D2	FALSE	HEK_KD-MKI67	RPS8	UNKNOWN	SYBR	15.9813			HEK-KD-MKI67/Ki67	NEK7	24.6781		HEK-KD-MKI67/Ki67	NEK7	16.2916	8.38643	10.1605	-1.77404	3.42009	3.42
75	D3	FALSE	HEK_KD-MKI67	RPS8	UNKNOWN	SYBR	15.4633	15.7603		HEK-KD-MKI67/Ki67	UNC13A	27.5121		HEK-KD-MKI67/Ki67	UNC13A	16.2916	11.2205	13.6468	-2.42629	5.37511	5.37
76	D4	FALSE	HEK_KD-MKI67	NEK7	UNKNOWN	SYBR	24.8266			HEK-KD-MKI67/Ki67	MKI67	21.7665		HEK-KD-MKI67/Ki67	MKI67	16.2916	5.47484	6.89282	-1.41798	2.6721	2.67
77	D5	FALSE	HEK_KD-MKI67	NEK7	UNKNOWN	SYBR	18.1774			HEK-KD-MKI67/Ki67	RPS8	13.6192		HEK-KD-MKI67/Ki67	RPS8	13.6192	0	0	0	1	1
78	D6	FALSE	HEK_KD-MKI67	NEK7	UNKNOWN	SYBR	25.6792	22.8944		HEK-KD-MKI67/Ki67	NEK7	23.6744		HEK-KD-MKI67/Ki67	NEK7	13.6192	10.0552	10.1605	-0.105241	1.07567	1.07
79	D7	FALSE	HEK_KD-MKI67	UNC13A	UNKNOWN	SYBR	27.5076			HEK-KD-MKI67/Ki67	UNC13A	29.2245		HEK-KD-MKI67/Ki67	UNC13A	13.6192	15.6053	13.6468	1.95854	0.257289	0.25
80	D8	FALSE	HEK_KD-MKI67	UNC13A	UNKNOWN	SYBR	25.9908			HEK-KD-MKI67/Ki67	MKI67	20.923		HEK-KD-MKI67/Ki67	MKI67	13.6192	7.30385	6.89282	0.411037	0.752083	0.75
81	D9	FALSE	HEK_KD-MKI67	UNC13A	UNKNOWN	SYBR	26.0148	26.5044		HEK-KD-MKI67/Ki67	RPS8	14.6381		HEK-KD-MKI67/Ki67	RPS8	14.6381	0	0	0	1	1
82	D10	FALSE	HEK_KD-MKI67	MKI67	UNKNOWN	SYBR	25.2142			HEK-KD-MKI67/Ki67	NEK7	23.2269		HEK-KD-MKI67/Ki67	NEK7	14.6381	8.58871	10.1605	-1.57175	2.97264	2.97
83	D11	FALSE	HEK_KD-MKI67	MKI67	UNKNOWN	SYBR	24.7048			HEK-KD-MKI67/Ki67	UNC13A	27.9917		HEK-KD-MKI67/Ki67	UNC13A	14.6381	13.3535	13.6468	-0.29323	1.22538	1.22
84	D12	FALSE	HEK_KD-MKI67	MKI67	UNKNOWN	SYBR	24.98	24.9663		HEK-KD-MKI67/Ki67	MKI67	20.4725		HEK-KD-MKI67/Ki67	MKI67	14.6381	5.83436	6.89282	-1.05846	2.08271	2.08
97	E1	FALSE	HEK_KD-MKI67	RPS8	UNKNOWN	SYBR	15.6235
98	E2	FALSE	HEK_KD-MKI67	RPS8	UNKNOWN	SYBR	14.8594
99	E3	FALSE	HEK_KD-MKI67	RPS8	UNKNOWN	SYBR	15.4374	15.3068
100	E4	FALSE	HEK_KD-MKI67	NEK7	UNKNOWN	SYBR	24.3388
101	E5	FALSE	HEK_KD-MKI67	NEK7	UNKNOWN	SYBR	24.5937
102	E6	FALSE	HEK_KD-MKI67	NEK7	UNKNOWN	SYBR	24.9055	24.6127								Target	MKI67	MKI67	MKI67	MKI67
103	E7	FALSE	HEK_KD-MKI67	UNC13A	UNKNOWN	SYBR	28.8108									Condition	KD-CTL	KD-MKI67	KD-CTL/Ki67	KD-MKI67/Ki67
104	E8	FALSE	HEK_KD-MKI67	UNC13A	UNKNOWN	SYBR	22.4188										1	0.2	2.01	2.67
105	E9	FALSE	HEK_KD-MKI67	UNC13A	UNKNOWN	SYBR	27.9244	26.3846									0.46	0.17	2.72	0.75
106	E10	FALSE	HEK_KD-MKI67	MKI67	UNKNOWN	SYBR	24.5164										1.03	0.14	2.24	2.08
107	E11	FALSE	HEK_KD-MKI67	MKI67	UNKNOWN	SYBR	24.7803									Average	0.83	0.17	2.32333	1.83333
108	E12	FALSE	HEK_KD-MKI67	MKI67	UNKNOWN	SYBR	24.8381	24.7116								ratio	1	0.204819	2.7992	2.20884
121	F1	FALSE	HEK_KD-MKI67	RPS8	UNKNOWN	SYBR	15.4834										1	0.2	2.79	2.2
122	F2	FALSE	HEK_KD-MKI67	RPS8	UNKNOWN	SYBR	14.4857
123	F3	FALSE	HEK_KD-MKI67	RPS8	UNKNOWN	SYBR	15.0146	14.9945
124	F4	FALSE	HEK_KD-MKI67	NEK7	UNKNOWN	SYBR	24.3008
125	F5	FALSE	HEK_KD-MKI67	NEK7	UNKNOWN	SYBR	23.439									Target	NEK7	NEK7	NEK7	NEK7	From	Date
126	F6	FALSE	HEK_KD-MKI67	NEK7	UNKNOWN	SYBR	24.1869	23.9756								Condition	KD-CTL	KD-MKI67	KD-CTL/Ki67	KD-MKI67/Ki67
127	F7	FALSE	HEK_KD-MKI67	UNC13A	UNKNOWN	SYBR	28.1021										1	8.14	2.97	3.42	S5 Table	2025-04-12
128	F8	FALSE	HEK_KD-MKI67	UNC13A	UNKNOWN	SYBR	27.8395										0.71	1.8	1.12	1.07	S5 Table	2025-04-12
129	F9	FALSE	HEK_KD-MKI67	UNC13A	UNKNOWN	SYBR	27.3479	27.7632									2.92	2.26	1.08	2.97	S5 Table	2025-04-12
130	F10	FALSE	HEK_KD-MKI67	MKI67	UNKNOWN	SYBR	24.6455										1.28	1.05	0.22	0.62	S6 Table	2025-04-15
131	F11	FALSE	HEK_KD-MKI67	MKI67	UNKNOWN	SYBR	24.6678										1.62	0.99	1.27	0.72	S6 Table	2025-04-15
132	F12	FALSE	HEK_KD-MKI67	MKI67	UNKNOWN	SYBR	24.6074	24.6402									0.6	0.27	0.77	0.2	S6 Table	2025-04-15
145	G1	FALSE	HEK297/Ki67	RPS8	UNKNOWN	SYBR	15.5237									Average	1.355	2.41833	1.23833	1.5
146	G2	FALSE	HEK297/Ki67	RPS8	UNKNOWN	SYBR	15.4403									Ratio	1	1.78475	0.913899	1.10701
147	G3	FALSE	HEK297/Ki67	RPS8	UNKNOWN	SYBR	14.9646	15.3095									1	1.78	0.91	1.1
148	G4	FALSE	HEK297/Ki67	NEK7	UNKNOWN	SYBR	21.8594
149	G5	FALSE	HEK297/Ki67	NEK7	UNKNOWN	SYBR	23.8043
150	G6	FALSE	HEK297/Ki67	NEK7	UNKNOWN	SYBR	26.0268	23.8968
151	G7	FALSE	HEK297/Ki67	UNC13A	UNKNOWN	SYBR	30.9685									Target	UNC13A	UNC13A	UNC13A	UNC13A	From	Date
152	G8	FALSE	HEK297/Ki67	UNC13A	UNKNOWN	SYBR	32.7247									Condition	KD-CTL	KD-MKI67	KD-CTL/Ki67	KD-MKI67/Ki67
153	G9	FALSE	HEK297/Ki67	UNC13A	UNKNOWN	SYBR	31.1195	31.6042									1	7.47	0.15	5.37	S5 Table	2025-04-12
154	G10	FALSE	HEK297/Ki67	MKI67	UNKNOWN	SYBR	21.6024										2.03	5.93	1.89	0.25	S5 Table	2025-04-12
155	G11	FALSE	HEK297/Ki67	MKI67	UNKNOWN	SYBR	20.7424										0.43	1.83	0.79	1.22	S5 Table	2025-04-12
156	G12	FALSE	HEK297/Ki67	MKI67	UNKNOWN	SYBR	21.2362	21.1937									1.28	5.17	0.28	2.32	S6 Table	2025-04-15
169	H1	FALSE	HEK297/Ki67	RPS8	UNKNOWN	SYBR	14.3772										2.03	2.19	2.4	0.66	S6 Table	2025-04-15
170	H2	FALSE	HEK297/Ki67	RPS8	UNKNOWN	SYBR	13.8522										0.88	2.14	0.51	3.28	S6 Table	2025-04-15
171	H3	FALSE	HEK297/Ki67	RPS8	UNKNOWN	SYBR	13.9802	14.0698								Average	1.275	4.12167	1.00333	2.18333
172	H4	FALSE	HEK297/Ki67	NEK7	UNKNOWN	SYBR	22.2398									Ratio	1	3.23268	0.786928	1.71242
173	H5	FALSE	HEK297/Ki67	NEK7	UNKNOWN	SYBR	24.8554										1	3.23	0.78	1.71
174	H6	FALSE	HEK297/Ki67	NEK7	UNKNOWN	SYBR	25.1049	24.0667
175	H7	FALSE	HEK297/Ki67	UNC13A	UNKNOWN	SYBR	26.5706
176	H8	FALSE	HEK297/Ki67	UNC13A	UNKNOWN	SYBR	26.8949
177	H9	FALSE	HEK297/Ki67	UNC13A	UNKNOWN	SYBR	26.9153	26.7936
178	H10	FALSE	HEK297/Ki67	MKI67	UNKNOWN	SYBR	19.5489
179	H11	FALSE	HEK297/Ki67	MKI67	UNKNOWN	SYBR	19.5229
180	H12	FALSE	HEK297/Ki67	MKI67	UNKNOWN	SYBR	19.4738	19.5152
193	I1	FALSE	HEK297/Ki67	RPS8	UNKNOWN	SYBR	15.5081
194	I2	FALSE	HEK297/Ki67	RPS8	UNKNOWN	SYBR	14.0861
195	I3	FALSE	HEK297/Ki67	RPS8	UNKNOWN	SYBR	15.1971	14.9305
196	I4	FALSE	HEK297/Ki67	NEK7	UNKNOWN	SYBR	24.5754
197	I5	FALSE	HEK297/Ki67	NEK7	UNKNOWN	SYBR	24.6808
198	I6	FALSE	HEK297/Ki67	NEK7	UNKNOWN	SYBR	25.6658	24.974
199	I7	FALSE	HEK297/Ki67	UNC13A	UNKNOWN	SYBR	29.0857
200	I8	FALSE	HEK297/Ki67	UNC13A	UNKNOWN	SYBR	27.7401
201	I9	FALSE	HEK297/Ki67	UNC13A	UNKNOWN	SYBR	29.8993	28.9084
202	I10	FALSE	HEK297/Ki67	MKI67	UNKNOWN	SYBR	20.4727
203	I11	FALSE	HEK297/Ki67	MKI67	UNKNOWN	SYBR	20.6778
204	I12	FALSE	HEK297/Ki67	MKI67	UNKNOWN	SYBR	20.8143	20.6549
217	J1	FALSE	HEK-KD-MKI67/Ki67	RPS8	UNKNOWN	SYBR	15.9589
218	J2	FALSE	HEK-KD-MKI67/Ki67	RPS8	UNKNOWN	SYBR	17.0804
219	J3	FALSE	HEK-KD-MKI67/Ki67	RPS8	UNKNOWN	SYBR	15.8356	16.2916
220	J4	FALSE	HEK-KD-MKI67/Ki67	NEK7	UNKNOWN	SYBR	24.9454
221	J5	FALSE	HEK-KD-MKI67/Ki67	NEK7	UNKNOWN	SYBR	23.7486
222	J6	FALSE	HEK-KD-MKI67/Ki67	NEK7	UNKNOWN	SYBR	25.3403	24.6781
223	J7	FALSE	HEK-KD-MKI67/Ki67	UNC13A	UNKNOWN	SYBR	27.2973
224	J8	FALSE	HEK-KD-MKI67/Ki67	UNC13A	UNKNOWN	SYBR	28.0442
225	J9	FALSE	HEK-KD-MKI67/Ki67	UNC13A	UNKNOWN	SYBR	27.1948	27.5121
226	J10	FALSE	HEK-KD-MKI67/Ki67	MKI67	UNKNOWN	SYBR	22.217
227	J11	FALSE	HEK-KD-MKI67/Ki67	MKI67	UNKNOWN	SYBR	21.6283
228	J12	FALSE	HEK-KD-MKI67/Ki67	MKI67	UNKNOWN	SYBR	21.4543	21.7665
241	K1	FALSE	HEK-KD-MKI67/Ki67	RPS8	UNKNOWN	SYBR	15.1756
242	K2	FALSE	HEK-KD-MKI67/Ki67	RPS8	UNKNOWN	SYBR	11.4713
243	K3	FALSE	HEK-KD-MKI67/Ki67	RPS8	UNKNOWN	SYBR	14.2106	13.6192
244	K4	FALSE	HEK-KD-MKI67/Ki67	NEK7	UNKNOWN	SYBR	24.1115
245	K5	FALSE	HEK-KD-MKI67/Ki67	NEK7	UNKNOWN	SYBR	23.6578
246	K6	FALSE	HEK-KD-MKI67/Ki67	NEK7	UNKNOWN	SYBR	23.2539	23.6744
247	K7	FALSE	HEK-KD-MKI67/Ki67	UNC13A	UNKNOWN	SYBR	29.186
248	K8	FALSE	HEK-KD-MKI67/Ki67	UNC13A	UNKNOWN	SYBR	29.5225
249	K9	FALSE	HEK-KD-MKI67/Ki67	UNC13A	UNKNOWN	SYBR	28.9649	29.2245
250	K10	FALSE	HEK-KD-MKI67/Ki67	MKI67	UNKNOWN	SYBR	21.2141
251	K11	FALSE	HEK-KD-MKI67/Ki67	MKI67	UNKNOWN	SYBR	21.1967
252	K12	FALSE	HEK-KD-MKI67/Ki67	MKI67	UNKNOWN	SYBR	20.3583	20.923
265	L1	FALSE	HEK-KD-MKI67/Ki67	RPS8	UNKNOWN	SYBR	14.4395
266	L2	FALSE	HEK-KD-MKI67/Ki67	RPS8	UNKNOWN	SYBR	15.1063
267	L3	FALSE	HEK-KD-MKI67/Ki67	RPS8	UNKNOWN	SYBR	14.3686	14.6381
268	L4	FALSE	HEK-KD-MKI67/Ki67	NEK7	UNKNOWN	SYBR	23.2138
269	L5	FALSE	HEK-KD-MKI67/Ki67	NEK7	UNKNOWN	SYBR	22.9537
270	L6	FALSE	HEK-KD-MKI67/Ki67	NEK7	UNKNOWN	SYBR	23.513	23.2269
271	L7	FALSE	HEK-KD-MKI67/Ki67	UNC13A	UNKNOWN	SYBR	27.8084
272	L8	FALSE	HEK-KD-MKI67/Ki67	UNC13A	UNKNOWN	SYBR	27.6998
273	L9	FALSE	HEK-KD-MKI67/Ki67	UNC13A	UNKNOWN	SYBR	28.4669	27.9917
274	L10	FALSE	HEK-KD-MKI67/Ki67	MKI67	UNKNOWN	SYBR	20.2443
275	L11	FALSE	HEK-KD-MKI67/Ki67	MKI67	UNKNOWN	SYBR	20.5464
276	L12	FALSE	HEK-KD-MKI67/Ki67	MKI67	UNKNOWN	SYBR	20.6269	20.4725
