## Supporting Table 9 for "The roles of MKI67, GNL2, and MDN1 in Ribosome biogenesis and Transcriptome regulation in the Neuronal Lineage cell line HEK293T": S9 Table.xlsx

### Sheet: S9 Table
2025-04-15
Original data																	Calculation of FoldChange
Well	Well Position	Omit	Sample Name	Target Name	Task	Reporter	Quencher	RQ	RQ Min	RQ Max	CT	CtAver-Sample	CtAverage_Reference					CtAv-Sample	CtAverage_Reference	△Ct	of the first sample	△△Ct	FoldChange	Rounddown
1	A1	FALSE	CTL	RPS8	UNKNOWN	FAM	NFQ-MGB	1	0.567561	1.76193	16.7353						RPS8	16.0064	16.0064	0	0	0	1	1
2	A2	FALSE	CTL	RPS8	UNKNOWN	FAM	NFQ-MGB	1	0.567561	1.76193	15.8604						NEK7	27.1898	16.0064	11.1834	11.5478	-0.364431	1.28737	1.28
3	A3	FALSE	CTL	RPS8	UNKNOWN	FAM	NFQ-MGB	1	0.567561	1.76193	15.4236		16.0064				UNC13A	29.0912	16.0064	13.0848	13.4492	-0.364431	1.28737	1.28
4	A4	FALSE	CTL	NEK7	UNKNOWN	FAM	NFQ-MGB	1	0.524198	1.90768	27.1324						RPS8	15.1487	15.1487	0	0	0	1	1
5	A5	FALSE	CTL	NEK7	UNKNOWN	FAM	NFQ-MGB	1	0.524198	1.90768	27.2124						NEK7	26.0004	15.1487	10.8517	11.5478	-0.696084	1.6201	1.62
6	A6	FALSE	CTL	NEK7	UNKNOWN	FAM	NFQ-MGB	1	0.524198	1.90768	27.2245	27.1898					UNC13A	27.5725	15.1487	12.4238	13.4492	-1.0254	2.03552	2.03
7	A7	FALSE	CTL	UNC13A	UNKNOWN	FAM	NFQ-MGB				28.9162						RPS8	15.3952	15.3952	0	0	0	1	1
8	A8	FALSE	CTL	UNC13A	UNKNOWN	FAM	NFQ-MGB				29.7903						NEK7	27.6656	15.3952	12.2704	11.5478	0.722612	0.605999	0.6
9	A9	FALSE	CTL	UNC13A	UNKNOWN	FAM	NFQ-MGB				28.5672	29.0912					UNC13A	29.0277	15.3952	13.6325	13.4492	0.183281	0.880698	0.88
25	B1	FALSE	CTL	RPS8	UNKNOWN	FAM	NFQ-MGB	1	0.567561	1.76193	15.2806						RPS8	15.9181	15.9181	0	0	0	1	1
26	B2	FALSE	CTL	RPS8	UNKNOWN	FAM	NFQ-MGB	1	0.567561	1.76193	15.0261						NEK7	27.7937	15.9181	11.8756	11.5478	0.327806	0.796747	0.79
27	B3	FALSE	CTL	RPS8	UNKNOWN	FAM	NFQ-MGB	1	0.567561	1.76193	15.1392		15.1487				UNC13A	26.9951	15.9181	11.077	13.4492	-2.37225	5.1775	5.17
28	B4	FALSE	CTL	NEK7	UNKNOWN	FAM	NFQ-MGB	1	0.524198	1.90768	25.8971						RPS8	15.334	15.334	0	0	0	1	1
29	B5	FALSE	CTL	NEK7	UNKNOWN	FAM	NFQ-MGB	1	0.524198	1.90768	26.0486						NEK7	26.806	15.334	11.472	11.5478	-0.0757782	1.05393	1.05
30	B6	FALSE	CTL	NEK7	UNKNOWN	FAM	NFQ-MGB	1	0.524198	1.90768	26.0555	26.0004					UNC13A	27.6467	15.334	12.3128	13.4492	-1.13643	2.19836	2.19
31	B7	FALSE	CTL	UNC13A	UNKNOWN	FAM	NFQ-MGB				27.1995						RPS8	15.732	15.732	0	0	0	1	1
32	B8	FALSE	CTL	UNC13A	UNKNOWN	FAM	NFQ-MGB				27.2455						NEK7	27.2825	15.732	11.5505	11.5478	0.00269397	0.998134	0.99
33	B9	FALSE	CTL	UNC13A	UNKNOWN	FAM	NFQ-MGB				28.2725	27.5725					UNC13A	28.0781	15.732	12.3461	13.4492	-1.10308	2.14813	2.14
49	C1	FALSE	CTL	RPS8	UNKNOWN	FAM	NFQ-MGB	1	0.567561	1.76193	15.4427						RPS8	15.7615	15.7615	0	0	0	1	1
50	C2	FALSE	CTL	RPS8	UNKNOWN	FAM	NFQ-MGB	1	0.567561	1.76193	15.6463						NEK7	27.302	15.7615	11.5405	11.5478	-0.00733455	1.0051	1
51	C3	FALSE	CTL	RPS8	UNKNOWN	FAM	NFQ-MGB	1	0.567561	1.76193	15.0966		15.3952				UNC13A	31.0337	15.7615	15.2722	13.4492	1.82297	0.282639	0.28
148	G4	FALSE	CTL	NEK7	UNKNOWN	FAM	NFQ-MGB	1	0.524198	1.90768	26.8396						RPS8	14.7092	14.7092	0	0	0	1	1
149	G5	FALSE	CTL	NEK7	UNKNOWN	FAM	NFQ-MGB	1	0.524198	1.90768	28.0344						NEK7	28.4171	14.7092	13.7079	11.5478	2.16014	0.223735	0.22
150	G6	FALSE	CTL	NEK7	UNKNOWN	FAM	NFQ-MGB	1	0.524198	1.90768	28.1228	27.6656					UNC13A	26.8949	14.7092	12.1858	13.4492	-1.26345	2.40068	2.4
55	C7	FALSE	CTL	UNC13A	UNKNOWN	FAM	NFQ-MGB				28.19						RPS8	15.5197	15.5197	0	0	0	1	1
56	C8	FALSE	CTL	UNC13A	UNKNOWN	FAM	NFQ-MGB				30.2945						NEK7	26.7179	15.5197	11.1982	11.5478	-0.349574	1.27418	1.27
57	C9	FALSE	CTL	UNC13A	UNKNOWN	FAM	NFQ-MGB				28.5985	29.0277					UNC13A	29.9272	15.5197	14.4075	13.4492	0.958265	0.514675	0.51
73	D1	FALSE	KD-MKI67	RPS8	UNKNOWN	FAM	NFQ-MGB	0.455312	0.331107	0.626109	16.1626						RPS8	16.0324	16.0324	0	0	0	1	1
74	D2	FALSE	KD-MKI67	RPS8	UNKNOWN	FAM	NFQ-MGB	0.455312	0.331107	0.626109	16.0173						NEK7	26.431	16.0324	10.3985	11.5478	-1.14925	2.21799	2.21
75	D3	FALSE	KD-MKI67	RPS8	UNKNOWN	FAM	NFQ-MGB	0.455312	0.331107	0.626109	15.5744		15.9181				UNC13A	27.767	16.0324	11.7346	13.4492	-1.71459	3.28204	3.28
172	H4	FALSE	KD-MKI67	NEK7	UNKNOWN	FAM	NFQ-MGB	0.397048	0.254344	0.619818	27.3626						RPS8	15.5515	15.5515	0	0	0	1	1
173	H5	FALSE	KD-MKI67	NEK7	UNKNOWN	FAM	NFQ-MGB	0.397048	0.254344	0.619818	28.2409						NEK7	27.771	15.5515	12.2194	11.5478	0.67164	0.627793	0.62
174	H6	FALSE	KD-MKI67	NEK7	UNKNOWN	FAM	NFQ-MGB	0.397048	0.254344	0.619818	27.7776	27.7937					UNC13A	29.5924	15.5515	14.0409	13.4492	0.591665	0.663577	0.66
79	D7	FALSE	KD-MKI67	UNC13A	UNKNOWN	FAM	NFQ-MGB				27.1661						RPS8	15.3637	15.3637	0	0	0	1	1
80	D8	FALSE	KD-MKI67	UNC13A	UNKNOWN	FAM	NFQ-MGB				26.8223						NEK7	27.377	15.3637	12.0133	11.5478	0.465455	0.724243	0.72
81	D9	FALSE	KD-MKI67	UNC13A	UNKNOWN	FAM	NFQ-MGB				26.9967	26.9951					UNC13A	28.4094	15.3637	13.0457	13.4492	-0.403566	1.32277	1.32
97	E1	FALSE	KD-MKI67	RPS8	UNKNOWN	FAM	NFQ-MGB	0.455312	0.331107	0.626109	15.013
98	E2	FALSE	KD-MKI67	RPS8	UNKNOWN	FAM	NFQ-MGB	0.455312	0.331107	0.626109	15.5637		15.334
99	E3	FALSE	KD-MKI67	RPS8	UNKNOWN	FAM	NFQ-MGB	0.455312	0.331107	0.626109	15.4251
196	I4	FALSE	KD-MKI67	NEK7	UNKNOWN	FAM	NFQ-MGB	0.397048	0.254344	0.619818	26.0995
197	I5	FALSE	KD-MKI67	NEK7	UNKNOWN	FAM	NFQ-MGB	0.397048	0.254344	0.619818	26.4791							Target	NEK7	NEK7	NEK7	NEK7	From	Date
198	I6	FALSE	KD-MKI67	NEK7	UNKNOWN	FAM	NFQ-MGB	0.397048	0.254344	0.619818	27.8393	26.806						Condition	KD-CTL	KD-MKI67	KD-CTL/Ki67	KD-MKI67/Ki67
103	E7	FALSE	KD-MKI67	UNC13A	UNKNOWN	FAM	NFQ-MGB				27.507								1.28	1.05	0.22	0.62	S6 Table	2025-04-15
104	E8	FALSE	KD-MKI67	UNC13A	UNKNOWN	FAM	NFQ-MGB				27.2799								1.62	0.99	1.27	0.72	S6 Table	2025-04-15
105	E9	FALSE	KD-MKI67	UNC13A	UNKNOWN	FAM	NFQ-MGB				28.1533	27.6467							0.6	0.27	0.77	0.2	S6 Table	2025-04-15
121	F1	FALSE	KD-MKI67	RPS8	UNKNOWN	FAM	NFQ-MGB	0.455312	0.331107	0.626109	16.0458
122	F2	FALSE	KD-MKI67	RPS8	UNKNOWN	FAM	NFQ-MGB	0.455312	0.331107	0.626109	15.7439
123	F3	FALSE	KD-MKI67	RPS8	UNKNOWN	FAM	NFQ-MGB	0.455312	0.331107	0.626109	15.4062		15.732					Target	UNC13A	UNC13A	UNC13A	UNC13A	From	Date
220	J4	FALSE	KD-MKI67	NEK7	UNKNOWN	FAM	NFQ-MGB	0.397048	0.254344	0.619818	26.556							Condition	KD-CTL	KD-MKI67	Ki67/KD-CTL	Ki67/KD-MKI67
221	J5	FALSE	KD-MKI67	NEK7	UNKNOWN	FAM	NFQ-MGB	0.397048	0.254344	0.619818	27.7006								1.28	5.17	0.28	2.32	S6 Table	2025-04-15
222	J6	FALSE	KD-MKI67	NEK7	UNKNOWN	FAM	NFQ-MGB	0.397048	0.254344	0.619818	27.5909	27.2825							2.03	2.19	2.4	0.66	S6 Table	2025-04-15
127	F7	FALSE	KD-MKI67	UNC13A	UNKNOWN	FAM	NFQ-MGB				28.0612								0.88	2.14	0.51	3.28	S6 Table	2025-04-15
128	F8	FALSE	KD-MKI67	UNC13A	UNKNOWN	FAM	NFQ-MGB				28.2253
129	F9	FALSE	KD-MKI67	UNC13A	UNKNOWN	FAM	NFQ-MGB				27.9479	28.0781
145	G1	FALSE	Ki67-CTL	RPS8	UNKNOWN	FAM	NFQ-MGB	1.87659	0.694882	5.06788	16.0206
146	G2	FALSE	Ki67-CTL	RPS8	UNKNOWN	FAM	NFQ-MGB	1.87659	0.694882	5.06788	15.7491
147	G3	FALSE	Ki67-CTL	RPS8	UNKNOWN	FAM	NFQ-MGB	1.87659	0.694882	5.06788	15.5149		15.7615
244	K4	FALSE	Ki67-CTL	NEK7	UNKNOWN	FAM	NFQ-MGB	1.14425	0.406943	3.21741	28.2463
245	K5	FALSE	Ki67-CTL	NEK7	UNKNOWN	FAM	NFQ-MGB	1.14425	0.406943	3.21741	27.2706
246	K6	FALSE	Ki67-CTL	NEK7	UNKNOWN	FAM	NFQ-MGB	1.14425	0.406943	3.21741	26.389	27.302
151	G7	FALSE	Ki67-CTL	UNC13A	UNKNOWN	FAM	NFQ-MGB				30.5887
152	G8	FALSE	Ki67-CTL	UNC13A	UNKNOWN	FAM	NFQ-MGB				31.7909
153	G9	FALSE	Ki67-CTL	UNC13A	UNKNOWN	FAM	NFQ-MGB				30.7215	31.0337
169	H1	FALSE	Ki67-CTL	RPS8	UNKNOWN	FAM	NFQ-MGB	1.87659	0.694882	5.06788	15.2409
170	H2	FALSE	Ki67-CTL	RPS8	UNKNOWN	FAM	NFQ-MGB	1.87659	0.694882	5.06788	14.0722
171	H3	FALSE	Ki67-CTL	RPS8	UNKNOWN	FAM	NFQ-MGB	1.87659	0.694882	5.06788	14.8144		14.7092
52	C4	FALSE	Ki67-CTL	NEK7	UNKNOWN	FAM	NFQ-MGB	1.14425	0.406943	3.21741	28.2271
53	C5	FALSE	Ki67-CTL	NEK7	UNKNOWN	FAM	NFQ-MGB	1.14425	0.406943	3.21741	29.0618
54	C6	FALSE	Ki67-CTL	NEK7	UNKNOWN	FAM	NFQ-MGB	1.14425	0.406943	3.21741	27.9624	28.4171
175	H7	FALSE	Ki67-CTL	UNC13A	UNKNOWN	FAM	NFQ-MGB				26.8267
176	H8	FALSE	Ki67-CTL	UNC13A	UNKNOWN	FAM	NFQ-MGB				27.1119
177	H9	FALSE	Ki67-CTL	UNC13A	UNKNOWN	FAM	NFQ-MGB				26.7462	26.8949
193	I1	FALSE	Ki67-CTL	RPS8	UNKNOWN	FAM	NFQ-MGB	1.87659	0.694882	5.06788	16.5239
194	I2	FALSE	Ki67-CTL	RPS8	UNKNOWN	FAM	NFQ-MGB	1.87659	0.694882	5.06788	14.7156
195	I3	FALSE	Ki67-CTL	RPS8	UNKNOWN	FAM	NFQ-MGB	1.87659	0.694882	5.06788	15.3194		15.5197
268	L4	FALSE	Ki67-CTL	NEK7	UNKNOWN	FAM	NFQ-MGB	1.14425	0.406943	3.21741	26.7509
269	L5	FALSE	Ki67-CTL	NEK7	UNKNOWN	FAM	NFQ-MGB	1.14425	0.406943	3.21741	26.3728
270	L6	FALSE	Ki67-CTL	NEK7	UNKNOWN	FAM	NFQ-MGB	1.14425	0.406943	3.21741	27.0299	26.7179
199	I7	FALSE	Ki67-CTL	UNC13A	UNKNOWN	FAM	NFQ-MGB				29.7073
200	I8	FALSE	Ki67-CTL	UNC13A	UNKNOWN	FAM	NFQ-MGB				30.0771
201	I9	FALSE	Ki67-CTL	UNC13A	UNKNOWN	FAM	NFQ-MGB				29.997	29.9272
217	J1	TRUE	Ki67-KD-MKI67	RPS8	UNKNOWN	FAM	NFQ-MGB	0.928742	0.468734	1.84019	17.0281
218	J2	FALSE	Ki67-KD-MKI67	RPS8	UNKNOWN	FAM	NFQ-MGB	0.928742	0.468734	1.84019	15.7625
219	J3	FALSE	Ki67-KD-MKI67	RPS8	UNKNOWN	FAM	NFQ-MGB	0.928742	0.468734	1.84019	15.3067		16.0324
76	D4	FALSE	Ki67-KD-MKI67	NEK7	UNKNOWN	FAM	NFQ-MGB	0.861408	0.440024	1.68632	26.7807
77	D5	FALSE	Ki67-KD-MKI67	NEK7	UNKNOWN	FAM	NFQ-MGB	0.861408	0.440024	1.68632	25.8331
78	D6	FALSE	Ki67-KD-MKI67	NEK7	UNKNOWN	FAM	NFQ-MGB	0.861408	0.440024	1.68632	26.6791	26.431	15.3067
223	J7	FALSE	Ki67-KD-MKI67	UNC13A	UNKNOWN	FAM	NFQ-MGB				27.9933
224	J8	FALSE	Ki67-KD-MKI67	UNC13A	UNKNOWN	FAM	NFQ-MGB				28.3904
225	J9	FALSE	Ki67-KD-MKI67	UNC13A	UNKNOWN	FAM	NFQ-MGB				26.9174	27.767
241	K1	FALSE	Ki67-KD-MKI67	RPS8	UNKNOWN	FAM	NFQ-MGB	0.928742	0.468734	1.84019	16.5895
242	K2	FALSE	Ki67-KD-MKI67	RPS8	UNKNOWN	FAM	NFQ-MGB	0.928742	0.468734	1.84019	15.0064
243	K3	FALSE	Ki67-KD-MKI67	RPS8	UNKNOWN	FAM	NFQ-MGB	0.928742	0.468734	1.84019	15.0586		15.5515
100	E4	FALSE	Ki67-KD-MKI67	NEK7	UNKNOWN	FAM	NFQ-MGB	0.861408	0.440024	1.68632	27.8551
101	E5	FALSE	Ki67-KD-MKI67	NEK7	UNKNOWN	FAM	NFQ-MGB	0.861408	0.440024	1.68632	28.0543
102	E6	FALSE	Ki67-KD-MKI67	NEK7	UNKNOWN	FAM	NFQ-MGB	0.861408	0.440024	1.68632	27.4035	27.771
247	K7	FALSE	Ki67-KD-MKI67	UNC13A	UNKNOWN	FAM	NFQ-MGB				28.2041
248	K8	FALSE	Ki67-KD-MKI67	UNC13A	UNKNOWN	FAM	NFQ-MGB				30.9933
249	K9	FALSE	Ki67-KD-MKI67	UNC13A	UNKNOWN	FAM	NFQ-MGB				29.5799	29.5924
265	L1	FALSE	Ki67-KD-MKI67	RPS8	UNKNOWN	FAM	NFQ-MGB	0.928742	0.468734	1.84019	16.084
266	L2	FALSE	Ki67-KD-MKI67	RPS8	UNKNOWN	FAM	NFQ-MGB	0.928742	0.468734	1.84019	15.5829
267	L3	FALSE	Ki67-KD-MKI67	RPS8	UNKNOWN	FAM	NFQ-MGB	0.928742	0.468734	1.84019	14.4243		15.3637
124	F4	FALSE	Ki67-KD-MKI67	NEK7	UNKNOWN	FAM	NFQ-MGB	0.861408	0.440024	1.68632	28.2018
125	F5	FALSE	Ki67-KD-MKI67	NEK7	UNKNOWN	FAM	NFQ-MGB	0.861408	0.440024	1.68632	26.6511
126	F6	FALSE	Ki67-KD-MKI67	NEK7	UNKNOWN	FAM	NFQ-MGB	0.861408	0.440024	1.68632	27.278	27.377
271	L7	FALSE	Ki67-KD-MKI67	UNC13A	UNKNOWN	FAM	NFQ-MGB				28.2831
272	L8	FALSE	Ki67-KD-MKI67	UNC13A	UNKNOWN	FAM	NFQ-MGB				28.4525
273	L9	FALSE	Ki67-KD-MKI67	UNC13A	UNKNOWN	FAM	NFQ-MGB				28.4925	28.4094
