## Supporting Table 10 for "The roles of MKI67, GNL2, and MDN1 in Ribosome biogenesis and Transcriptome regulation in the Neuronal Lineage cell line HEK293T": S10 Table.xlsx

### Sheet: S10 table
Original data																Calculation of FoldChange
Well	Well Position	Omit	Sample Name	Target Name	Task	Reporter	RQ	RQ Min	RQ Max	CT						Well	Well Position	average
1	A1	FALSE	EGFP/HEK-KD-CTL	RPS8	UNKNOWN	SYBR	0.658095	0.333291	1.29943	16.3487									CtReverence	△Ct	CtControl	△△Ct	FoldChange	rounddwon
2	A2	FALSE	EGFP/HEK-KD-CTL	RPS8	UNKNOWN	SYBR	0.658095	0.333291	1.29943	15.8064
3	A3	FALSE	EGFP/HEK-KD-CTL	RPS8	UNKNOWN	SYBR	0.658095	0.333291	1.29943	15.9213	16.0255			EGFP/HEK-KD-CTL	RPS8	3	A3	16.0255	16.0255	0	0	0	1	1
4	A4	FALSE	EGFP/HEK-KD-CTL	BNIP3	UNKNOWN	SYBR				20.4557				EGFP/HEK-KD-CTL	BNIP3	6	A6	20.4557	16.0255	4.43027	4.43027	0	1	1
5	A5	FALSE	EGFP/HEK-KD-CTL	BNIP3	UNKNOWN	SYBR				16.4656				EGFP/HEK-KD-CTL	DDIT4	9	A9	20.6308	16.0255	4.60536	4.60536	0	1	1
6	A6	FALSE	EGFP/HEK-KD-CTL	BNIP3	UNKNOWN	SYBR				21.3947		20.4557		EGFP/HEK-KD-CTL	SLCA2	12	A12	23.9593	16.0255	7.93388	7.93388	0	1	1
7	A7	FALSE	EGFP/HEK-KD-CTL	DDIT4	UNKNOWN	SYBR	0.864197	0.428584	1.74257	20.1378				EGFP/HEK-KD-CTL	RPS8	27	B3	15.2822	15.2822	0	0	0	1	1
8	A8	FALSE	EGFP/HEK-KD-CTL	DDIT4	UNKNOWN	SYBR	0.864197	0.428584	1.74257	21.0399				EGFP/HEK-KD-CTL	BNIP3	30	B6	19.3717	15.2822	4.08949	4.43027	-0.340778	1.26644	1.26
9	A9	FALSE	EGFP/HEK-KD-CTL	DDIT4	UNKNOWN	SYBR	0.864197	0.428584	1.74257	20.7148		20.6308		EGFP/HEK-KD-CTL	DDIT4	33	B9	19.6235	15.2822	4.3413	4.60536	-0.264066	1.20086	1.2
10	A10	FALSE	EGFP/HEK-KD-CTL	SLC7A2	UNKNOWN	SYBR	1.55522	0.774615	3.12246	23.9249				EGFP/HEK-KD-CTL	SLCA2	36	B12	23.1052	15.2822	7.82299	7.93388	-0.110889	1.07989	1.07
11	A11	FALSE	EGFP/HEK-KD-CTL	SLC7A2	UNKNOWN	SYBR	1.55522	0.774615	3.12246	23.5495				EGFP/HEK-KD-CTL	RPS8	51	C3	15.4551	15.4551	0	0	0	1	1
12	A12	FALSE	EGFP/HEK-KD-CTL	SLC7A2	UNKNOWN	SYBR	1.55522	0.774615	3.12246	24.4037		23.9593		EGFP/HEK-KD-CTL	BNIP3	54	C6	20.3886	15.4551	4.93353	4.60536	0.328167	0.796548	0.79
25	B1	FALSE	EGFP/HEK-KD-CTL	RPS8	UNKNOWN	SYBR	0.658095	0.333291	1.29943	15.2525				EGFP/HEK-KD-CTL	DDIT4	57	C9	19.9184	15.4551	4.46331	4.60536	-0.14205	1.10347	1.1
26	B2	FALSE	EGFP/HEK-KD-CTL	RPS8	UNKNOWN	SYBR	0.658095	0.333291	1.29943	15.3771				EGFP/HEK-KD-CTL	SLCA2	60	C12	23.3954	15.4551	7.94029	7.93388	0.00640933	0.995567	0.99
27	B3	FALSE	EGFP/HEK-KD-CTL	RPS8	UNKNOWN	SYBR	0.658095	0.333291	1.29943	15.2169	15.2822			EGFP/HEK-KD-MKI67	RPS8	75	D3	16.7365	16.7365	0	0	0	1	1
28	B4	FALSE	EGFP/HEK-KD-CTL	BNIP3	UNKNOWN	SYBR				19.2561				EGFP/HEK-KD-MKI67	BNIP3	78	D6	20.9067	16.7365	4.17023	4.43027	-0.260041	1.19751	1.19
29	B5	FALSE	EGFP/HEK-KD-CTL	BNIP3	UNKNOWN	SYBR				19.2679				EGFP/HEK-KD-MKI67	DDIT4	81	D9	21.2088	16.7365	4.47229	4.60536	-0.13307	1.09662	1.09
30	B6	FALSE	EGFP/HEK-KD-CTL	BNIP3	UNKNOWN	SYBR				19.591		19.3717		EGFP/HEK-KD-MKI67	SLCA2	84	D12	24.0579	16.7365	7.32139	7.93388	-0.612489	1.5289	1.52
31	B7	FALSE	EGFP/HEK-KD-CTL	DDIT4	UNKNOWN	SYBR	0.864197	0.428584	1.74257	19.6888				EGFP/HEK-KD-MKI67	RPS8	99	E3	16.2135	16.2135	0	0	0	1	1
32	B8	FALSE	EGFP/HEK-KD-CTL	DDIT4	UNKNOWN	SYBR	0.864197	0.428584	1.74257	19.6272				EGFP/HEK-KD-MKI67	BNIP3	102	E6	20.7124	16.2135	4.49898	4.43027	0.0687132	0.953488	0.95
33	B9	FALSE	EGFP/HEK-KD-CTL	DDIT4	UNKNOWN	SYBR	0.864197	0.428584	1.74257	19.5545		19.6235		EGFP/HEK-KD-MKI67	DDIT4	105	E9	20.5681	16.2135	4.35466	4.60536	-0.2507	1.18978	1.18
34	B10	FALSE	EGFP/HEK-KD-CTL	SLC7A2	UNKNOWN	SYBR	1.55522	0.774615	3.12246	22.8578				EGFP/HEK-KD-MKI67	SLCA2	108	E12	23.926	16.2135	7.71253	7.93388	-0.221351	1.16583	1.16
35	B11	FALSE	EGFP/HEK-KD-CTL	SLC7A2	UNKNOWN	SYBR	1.55522	0.774615	3.12246	23.3781				EGFP/HEK-KD-MKI67	RPS8	123	F3	15.9513	15.9513	0	0	0	1	1
36	B12	FALSE	EGFP/HEK-KD-CTL	SLC7A2	UNKNOWN	SYBR	1.55522	0.774615	3.12246	23.0796		23.1052		EGFP/HEK-KD-MKI67	BNIP3	126	F6	20.1947	15.9513	4.24339	4.43027	-0.186878	1.1383	1.13
49	C1	FALSE	EGFP/HEK-KD-CTL	RPS8	UNKNOWN	SYBR	0.658095	0.333291	1.29943	15.5798				EGFP/HEK-KD-MKI67	DDIT4	129	F9	21.133	15.9513	5.18173	4.60536	0.576361	0.670653	0.67
50	C2	FALSE	EGFP/HEK-KD-CTL	RPS8	UNKNOWN	SYBR	0.658095	0.333291	1.29943	15.2984				EGFP/HEK-KD-MKI67	SLCA2	132	F12	22.6594	15.9513	6.70817	7.93388	-1.22571	2.33871	2.33
51	C3	FALSE	EGFP/HEK-KD-CTL	RPS8	UNKNOWN	SYBR	0.658095	0.333291	1.29943	15.4871	15.4551			EGFP-Ki67/HEK-KD-CTL	RPS8	147	G3	15.4583	15.4583	0	0	0	1	1
52	C4	FALSE	EGFP/HEK-KD-CTL	BNIP3	UNKNOWN	SYBR				19.9493				EGFP-Ki67/HEK-KD-CTL	BNIP3	150	G6	20.7032	15.4583	4.9778	4.43027	0.547534	0.684188	0.68
53	C5	FALSE	EGFP/HEK-KD-CTL	BNIP3	UNKNOWN	SYBR				19.9314				EGFP-Ki67/HEK-KD-CTL	DDIT4	153	G9	21.2602	15.4583	5.16124	4.60536	0.555873	0.680245	0.68
54	C6	FALSE	EGFP/HEK-KD-CTL	BNIP3	UNKNOWN	SYBR				19.8746		19.9184		EGFP-Ki67/HEK-KD-CTL	SLCA2	156	G12	24.9981	15.4583	8.89913	7.93388	0.965247	0.512191	0.51
55	C7	FALSE	EGFP/HEK-KD-CTL	DDIT4	UNKNOWN	SYBR	0.864197	0.428584	1.74257	20.4593				EGFP-Ki67/HEK-KD-CTL	RPS8	171	H3	15.2717	15.2717	0	0	0	1	1
56	C8	FALSE	EGFP/HEK-KD-CTL	DDIT4	UNKNOWN	SYBR	0.864197	0.428584	1.74257	20.3469				EGFP-Ki67/HEK-KD-CTL	BNIP3	174	H6	19.851	15.2717	4.57929	4.43027	0.149024	0.90186	0.9
57	C9	FALSE	EGFP/HEK-KD-CTL	DDIT4	UNKNOWN	SYBR	0.864197	0.428584	1.74257	20.3597		20.3886		EGFP-Ki67/HEK-KD-CTL	DDIT4	177	H9	20.1793	15.2717	4.90755	4.60536	0.302189	0.811021	0.81
58	C10	FALSE	EGFP/HEK-KD-CTL	SLC7A2	UNKNOWN	SYBR	1.55522	0.774615	3.12246	23.686				EGFP-Ki67/HEK-KD-CTL	SLCA2	180	H12	23.8964	15.2717	8.62472	7.93388	0.690838	0.619494	0.61
59	C11	FALSE	EGFP/HEK-KD-CTL	SLC7A2	UNKNOWN	SYBR	1.55522	0.774615	3.12246	23.5055				EGFP-Ki67/HEK-KD-CTL	RPS8	195	I3	15.949	15.949	0	0	0	1	1
60	C12	FALSE	EGFP/HEK-KD-CTL	SLC7A2	UNKNOWN	SYBR	1.55522	0.774615	3.12246	22.9947		23.3954		EGFP-Ki67/HEK-KD-CTL	BNIP3	197	I5	19.9018	15.949	3.9528	4.43027	-0.477466	1.3923	1.39
73	D1	FALSE	EGFP/HEK-KD-MKI67	RPS8	UNKNOWN	SYBR	0.818977	0.60415	1.11019	16.7039				EGFP-Ki67/HEK-KD-CTL	DDIT4	201	I9	20.299	15.949	4.34998	4.60536	-0.25538	1.19365	1.19
74	D2	FALSE	EGFP/HEK-KD-MKI67	RPS8	UNKNOWN	SYBR	0.818977	0.60415	1.11019	16.4217				EGFP-Ki67/HEK-KD-CTL	SLCA2	204	I12	25.2039	15.949	9.25495	7.93388	1.32107	0.400238	0.4
75	D3	FALSE	EGFP/HEK-KD-MKI67	RPS8	UNKNOWN	SYBR	0.818977	0.60415	1.11019	17.0839	16.7365			EGFP-Ki67/HEK-KD-MKI67	RPS8	219	J3	16.5416	16.5416	0	0	0	1	1
76	D4	FALSE	EGFP/HEK-KD-MKI67	BNIP3	UNKNOWN	SYBR				20.9548				EGFP-Ki67/HEK-KD-MKI67	BNIP3	222	J6	21.5637	16.5416	5.02208	4.43027	0.591812	0.663509	0.49
77	D5	FALSE	EGFP/HEK-KD-MKI67	BNIP3	UNKNOWN	SYBR				20.4826				EGFP-Ki67/HEK-KD-MKI67	DDIT4	225	J9	22.1044	16.5416	5.56276	4.60536	0.957393	0.514987	0.38
78	D6	FALSE	EGFP/HEK-KD-MKI67	BNIP3	UNKNOWN	SYBR				21.2828		20.9067		EGFP-Ki67/HEK-KD-MKI67	SLCA2	228	J12	25.0391	16.5416	8.49751	7.93388	0.563622	0.676601	0.5
79	D7	FALSE	EGFP/HEK-KD-MKI67	DDIT4	UNKNOWN	SYBR	1.04401	0.761227	1.43183	21.6748				EGFP-Ki67/HEK-KD-MKI67	RPS8	243	K3	15.9838	15.9838	0	0	0	1	1
80	D8	FALSE	EGFP/HEK-KD-MKI67	DDIT4	UNKNOWN	SYBR	1.04401	0.761227	1.43183	20.8524				EGFP-Ki67/HEK-KD-MKI67	BNIP3	246	K6	20.8026	15.9838	4.81878	4.43027	0.388509	0.763918	0.57
81	D9	FALSE	EGFP/HEK-KD-MKI67	DDIT4	UNKNOWN	SYBR	1.04401	0.761227	1.43183	21.0992		21.2088		EGFP-Ki67/HEK-KD-MKI67	DDIT4	249	K9	21.3475	15.9838	5.36364	4.60536	0.758273	0.591204	0.44
82	D10	FALSE	EGFP/HEK-KD-MKI67	SLC7A2	UNKNOWN	SYBR	3.04056	1.55067	5.96195	23.9393				EGFP-Ki67/HEK-KD-MKI67	SLCA2	252	K12	25.0681	15.9838	9.08427	7.93388	1.15038	0.450506	0.33
83	D11	FALSE	EGFP/HEK-KD-MKI67	SLC7A2	UNKNOWN	SYBR	3.04056	1.55067	5.96195	23.8833				EGFP-Ki67/HEK-KD-MKI67	RPS8	267	L3	16.1195	16.1195	0	0	0	1	1
84	D12	FALSE	EGFP/HEK-KD-MKI67	SLC7A2	UNKNOWN	SYBR	3.04056	1.55067	5.96195	24.3511		24.0579		EGFP-Ki67/HEK-KD-MKI67	BNIP3	270	L6	20.2459	16.1195	4.12636	4.43027	-0.303907	1.23448	0.86
97	E1	FALSE	EGFP/HEK-KD-MKI67	RPS8	UNKNOWN	SYBR	0.818977	0.60415	1.11019	16.342				EGFP-Ki67/HEK-KD-MKI67	DDIT4	273	L9	20.6837	16.1195	4.56416	4.60536	-0.041201	1.02897	0.71
98	E2	FALSE	EGFP/HEK-KD-MKI67	RPS8	UNKNOWN	SYBR	0.818977	0.60415	1.11019	16.0517				EGFP-Ki67/HEK-KD-MKI67	SLCA2	276	L12	24.2683	16.1195	8.14878	7.93388	0.2149	0.861606	0.6
99	E3	FALSE	EGFP/HEK-KD-MKI67	RPS8	UNKNOWN	SYBR	0.818977	0.60415	1.11019	16.2467	16.2135
100	E4	FALSE	EGFP/HEK-KD-MKI67	BNIP3	UNKNOWN	SYBR				20.7705
101	E5	FALSE	EGFP/HEK-KD-MKI67	BNIP3	UNKNOWN	SYBR				21.0596
102	E6	FALSE	EGFP/HEK-KD-MKI67	BNIP3	UNKNOWN	SYBR				20.3072		20.7124			Target	BNIP3	BNIP3	BNIP3	BNIP3
103	E7	FALSE	EGFP/HEK-KD-MKI67	DDIT4	UNKNOWN	SYBR	1.04401	0.761227	1.43183	21.0607					Condition	KD-CTL	KD-MKI67	KD-CTL	KD-MKI67
104	E8	FALSE	EGFP/HEK-KD-MKI67	DDIT4	UNKNOWN	SYBR	1.04401	0.761227	1.43183	20.25						1	1.19	0.68	0.49
105	E9	FALSE	EGFP/HEK-KD-MKI67	DDIT4	UNKNOWN	SYBR	1.04401	0.761227	1.43183	20.3936		20.5681				1.26	0.95	0.9	0.57
106	E10	FALSE	EGFP/HEK-KD-MKI67	SLC7A2	UNKNOWN	SYBR	3.04056	1.55067	5.96195	23.7156						0.79	1.13	1.39	0.86
107	E11	FALSE	EGFP/HEK-KD-MKI67	SLC7A2	UNKNOWN	SYBR	3.04056	1.55067	5.96195	23.9919					Average	1.07667	1.09	0.99	0.57
108	E12	FALSE	EGFP/HEK-KD-MKI67	SLC7A2	UNKNOWN	SYBR	3.04056	1.55067	5.96195	24.0705		23.926			Ratio	1	1.01238	0.919505	0.529412
121	F1	FALSE	EGFP/HEK-KD-MKI67	RPS8	UNKNOWN	SYBR	0.818977	0.60415	1.11019	16.0734						1	1.01	0.91	0.52
122	F2	FALSE	EGFP/HEK-KD-MKI67	RPS8	UNKNOWN	SYBR	0.818977	0.60415	1.11019	15.8233
123	F3	FALSE	EGFP/HEK-KD-MKI67	RPS8	UNKNOWN	SYBR	0.818977	0.60415	1.11019	15.957	15.9513
124	F4	FALSE	EGFP/HEK-KD-MKI67	BNIP3	UNKNOWN	SYBR				20.6994					Target	DDIT4	DDIT4	DDIT4	DDIT4
125	F5	FALSE	EGFP/HEK-KD-MKI67	BNIP3	UNKNOWN	SYBR				19.8309					Condition	KD-CTL	KD-MKI67	KD-CTL/Ki67	KD-MKI67/Ki67
126	F6	FALSE	EGFP/HEK-KD-MKI67	BNIP3	UNKNOWN	SYBR				20.0536		20.1947				1	1.09	0.68	0.49
127	F7	FALSE	EGFP/HEK-KD-MKI67	DDIT4	UNKNOWN	SYBR	1.04401	0.761227	1.43183	20.9966						1.2	1.18	0.9	0.57
128	F8	FALSE	EGFP/HEK-KD-MKI67	DDIT4	UNKNOWN	SYBR	1.04401	0.761227	1.43183	21.2348						1.1	0.67	1.39	0.86
129	F9	FALSE	EGFP/HEK-KD-MKI67	DDIT4	UNKNOWN	SYBR	1.04401	0.761227	1.43183	21.1675		21.133			Average	1.1	0.98	0.99	0.57
130	F10	FALSE	EGFP/HEK-KD-MKI67	SLC7A2	UNKNOWN	SYBR	3.04056	1.55067	5.96195	20.1414					Ratio	1	0.890909	0.9	0.518182
131	F11	FALSE	EGFP/HEK-KD-MKI67	SLC7A2	UNKNOWN	SYBR	3.04056	1.55067	5.96195	23.9231						1	0.89	0.9	0.51
132	F12	FALSE	EGFP/HEK-KD-MKI67	SLC7A2	UNKNOWN	SYBR	3.04056	1.55067	5.96195	23.9137		22.6594
145	G1	FALSE	EGFP-Ki67/HEK-KD-CTL	RPS8	UNKNOWN	SYBR	1	0.603478	1.65706	14.1771
146	G2	FALSE	EGFP-Ki67/HEK-KD-CTL	RPS8	UNKNOWN	SYBR	1	0.603478	1.65706	15.9427					Target	SLC7A2	SLC7A2	SLC7A2	SLC7A2
147	G3	FALSE	EGFP-Ki67/HEK-KD-CTL	RPS8	UNKNOWN	SYBR	1	0.603478	1.65706	16.2552	15.4583				Condition	KD-CTL	KD-MKI67	KD-CTL/Ki67	KD-MKI67/Ki67
148	G4	FALSE	EGFP-Ki67/HEK-KD-CTL	BNIP3	UNKNOWN	SYBR				19.956						1.07	1.52	0.51	0.5
149	G5	FALSE	EGFP-Ki67/HEK-KD-CTL	BNIP3	UNKNOWN	SYBR				20.9521						1.07	1.16	0.61	0.33
150	G6	FALSE	EGFP-Ki67/HEK-KD-CTL	BNIP3	UNKNOWN	SYBR				21.2014		20.7032				0.99	2.33	0.4	0.6
151	G7	FALSE	EGFP-Ki67/HEK-KD-CTL	DDIT4	UNKNOWN	SYBR	1	0.658538	1.51852	21.3754					Average	1.04333	1.67	0.506667	0.476667
152	G8	FALSE	EGFP-Ki67/HEK-KD-CTL	DDIT4	UNKNOWN	SYBR	1	0.658538	1.51852	21.2256					Ratio	1	1.60064	0.485623	0.456869
153	G9	FALSE	EGFP-Ki67/HEK-KD-CTL	DDIT4	UNKNOWN	SYBR	1	0.658538	1.51852	21.1796		21.2602				1	1.6	0.48	0.45
154	G10	FALSE	EGFP-Ki67/HEK-KD-CTL	SLC7A2	UNKNOWN	SYBR	1	0.649449	1.53977	25.0337
155	G11	FALSE	EGFP-Ki67/HEK-KD-CTL	SLC7A2	UNKNOWN	SYBR	1	0.649449	1.53977	24.715
156	G12	FALSE	EGFP-Ki67/HEK-KD-CTL	SLC7A2	UNKNOWN	SYBR	1	0.649449	1.53977	25.2456		24.9981
169	H1	FALSE	EGFP-Ki67/HEK-KD-CTL	RPS8	UNKNOWN	SYBR	1	0.603478	1.65706	15.7449
170	H2	FALSE	EGFP-Ki67/HEK-KD-CTL	RPS8	UNKNOWN	SYBR	1	0.603478	1.65706	14.5309
171	H3	FALSE	EGFP-Ki67/HEK-KD-CTL	RPS8	UNKNOWN	SYBR	1	0.603478	1.65706	15.5394	15.2717
172	H4	FALSE	EGFP-Ki67/HEK-KD-CTL	BNIP3	UNKNOWN	SYBR				19.5015
173	H5	FALSE	EGFP-Ki67/HEK-KD-CTL	BNIP3	UNKNOWN	SYBR				19.8783
174	H6	FALSE	EGFP-Ki67/HEK-KD-CTL	BNIP3	UNKNOWN	SYBR				20.1733		19.851
175	H7	FALSE	EGFP-Ki67/HEK-KD-CTL	DDIT4	UNKNOWN	SYBR	1	0.658538	1.51852	20.2284
176	H8	FALSE	EGFP-Ki67/HEK-KD-CTL	DDIT4	UNKNOWN	SYBR	1	0.658538	1.51852	20.3029
177	H9	FALSE	EGFP-Ki67/HEK-KD-CTL	DDIT4	UNKNOWN	SYBR	1	0.658538	1.51852	20.0064		20.1793
178	H10	FALSE	EGFP-Ki67/HEK-KD-CTL	SLC7A2	UNKNOWN	SYBR	1	0.649449	1.53977	23.8734
179	H11	FALSE	EGFP-Ki67/HEK-KD-CTL	SLC7A2	UNKNOWN	SYBR	1	0.649449	1.53977	23.8311
180	H12	FALSE	EGFP-Ki67/HEK-KD-CTL	SLC7A2	UNKNOWN	SYBR	1	0.649449	1.53977	23.9848		23.8964
193	I1	FALSE	EGFP-Ki67/HEK-KD-CTL	RPS8	UNKNOWN	SYBR	1	0.603478	1.65706	16.6919
194	I2	FALSE	EGFP-Ki67/HEK-KD-CTL	RPS8	UNKNOWN	SYBR	1	0.603478	1.65706	15.0685
195	I3	FALSE	EGFP-Ki67/HEK-KD-CTL	RPS8	UNKNOWN	SYBR	1	0.603478	1.65706	16.0865	15.949
196	I4	FALSE	EGFP-Ki67/HEK-KD-CTL	BNIP3	UNKNOWN	SYBR				19.5306
197	I5	FALSE	EGFP-Ki67/HEK-KD-CTL	BNIP3	UNKNOWN	SYBR				19.6419
198	I6	FALSE	EGFP-Ki67/HEK-KD-CTL	BNIP3	UNKNOWN	SYBR				20.533		19.9018
199	I7	FALSE	EGFP-Ki67/HEK-KD-CTL	DDIT4	UNKNOWN	SYBR	1	0.658538	1.51852	19.6817
200	I8	FALSE	EGFP-Ki67/HEK-KD-CTL	DDIT4	UNKNOWN	SYBR	1	0.658538	1.51852	20.5753
201	I9	FALSE	EGFP-Ki67/HEK-KD-CTL	DDIT4	UNKNOWN	SYBR	1	0.658538	1.51852	20.6399		20.299
202	I10	FALSE	EGFP-Ki67/HEK-KD-CTL	SLC7A2	UNKNOWN	SYBR	1	0.649449	1.53977	25.3195
203	I11	FALSE	EGFP-Ki67/HEK-KD-CTL	SLC7A2	UNKNOWN	SYBR	1	0.649449	1.53977	25.1175
204	I12	FALSE	EGFP-Ki67/HEK-KD-CTL	SLC7A2	UNKNOWN	SYBR	1	0.649449	1.53977	25.1748		25.2039
217	J1	FALSE	EGFP-Ki67/HEK-KD-MKI67	RPS8	UNKNOWN	SYBR	1.04495	0.643052	1.69803	17.3676
218	J2	FALSE	EGFP-Ki67/HEK-KD-MKI67	RPS8	UNKNOWN	SYBR	1.04495	0.643052	1.69803	16.1404
219	J3	FALSE	EGFP-Ki67/HEK-KD-MKI67	RPS8	UNKNOWN	SYBR	1.04495	0.643052	1.69803	16.1168	16.5416
220	J4	FALSE	EGFP-Ki67/HEK-KD-MKI67	BNIP3	UNKNOWN	SYBR				21.5166
221	J5	FALSE	EGFP-Ki67/HEK-KD-MKI67	BNIP3	UNKNOWN	SYBR				21.5603
222	J6	FALSE	EGFP-Ki67/HEK-KD-MKI67	BNIP3	UNKNOWN	SYBR				21.6143		21.5637
223	J7	FALSE	EGFP-Ki67/HEK-KD-MKI67	DDIT4	UNKNOWN	SYBR	0.945869	0.598443	1.49499	21.9612
224	J8	FALSE	EGFP-Ki67/HEK-KD-MKI67	DDIT4	UNKNOWN	SYBR	0.945869	0.598443	1.49499	22.4004
225	J9	FALSE	EGFP-Ki67/HEK-KD-MKI67	DDIT4	UNKNOWN	SYBR	0.945869	0.598443	1.49499	21.9514		22.1044
226	J10	FALSE	EGFP-Ki67/HEK-KD-MKI67	SLC7A2	UNKNOWN	SYBR	1.5437	1.0463	2.27754	24.9005
227	J11	FALSE	EGFP-Ki67/HEK-KD-MKI67	SLC7A2	UNKNOWN	SYBR	1.5437	1.0463	2.27754	25.1541
228	J12	FALSE	EGFP-Ki67/HEK-KD-MKI67	SLC7A2	UNKNOWN	SYBR	1.5437	1.0463	2.27754	25.0628		25.0391
241	K1	FALSE	EGFP-Ki67/HEK-KD-MKI67	RPS8	UNKNOWN	SYBR	1.04495	0.643052	1.69803	16.8143
242	K2	FALSE	EGFP-Ki67/HEK-KD-MKI67	RPS8	UNKNOWN	SYBR	1.04495	0.643052	1.69803	15.5314
243	K3	FALSE	EGFP-Ki67/HEK-KD-MKI67	RPS8	UNKNOWN	SYBR	1.04495	0.643052	1.69803	15.6058	15.9838
244	K4	FALSE	EGFP-Ki67/HEK-KD-MKI67	BNIP3	UNKNOWN	SYBR				20.9414
245	K5	FALSE	EGFP-Ki67/HEK-KD-MKI67	BNIP3	UNKNOWN	SYBR				21.0435
246	K6	FALSE	EGFP-Ki67/HEK-KD-MKI67	BNIP3	UNKNOWN	SYBR				20.4229		20.8026
247	K7	FALSE	EGFP-Ki67/HEK-KD-MKI67	DDIT4	UNKNOWN	SYBR	0.945869	0.598443	1.49499	21.4195
248	K8	FALSE	EGFP-Ki67/HEK-KD-MKI67	DDIT4	UNKNOWN	SYBR	0.945869	0.598443	1.49499	21.5577
249	K9	FALSE	EGFP-Ki67/HEK-KD-MKI67	DDIT4	UNKNOWN	SYBR	0.945869	0.598443	1.49499	21.0651		21.3475
250	K10	FALSE	EGFP-Ki67/HEK-KD-MKI67	SLC7A2	UNKNOWN	SYBR	1.5437	1.0463	2.27754	25.3899
251	K11	FALSE	EGFP-Ki67/HEK-KD-MKI67	SLC7A2	UNKNOWN	SYBR	1.5437	1.0463	2.27754	25.1889
252	K12	FALSE	EGFP-Ki67/HEK-KD-MKI67	SLC7A2	UNKNOWN	SYBR	1.5437	1.0463	2.27754	24.6254		25.0681
265	L1	FALSE	EGFP-Ki67/HEK-KD-MKI67	RPS8	UNKNOWN	SYBR	1.04495	0.643052	1.69803	17.1616
266	L2	FALSE	EGFP-Ki67/HEK-KD-MKI67	RPS8	UNKNOWN	SYBR	1.04495	0.643052	1.69803	15.9554
267	L3	FALSE	EGFP-Ki67/HEK-KD-MKI67	RPS8	UNKNOWN	SYBR	1.04495	0.643052	1.69803	15.2414	16.1195
268	L4	FALSE	EGFP-Ki67/HEK-KD-MKI67	BNIP3	UNKNOWN	SYBR				20.3966
269	L5	FALSE	EGFP-Ki67/HEK-KD-MKI67	BNIP3	UNKNOWN	SYBR				19.66
270	L6	FALSE	EGFP-Ki67/HEK-KD-MKI67	BNIP3	UNKNOWN	SYBR				20.681		20.2459
271	L7	FALSE	EGFP-Ki67/HEK-KD-MKI67	DDIT4	UNKNOWN	SYBR	0.945869	0.598443	1.49499	20.3995
272	L8	FALSE	EGFP-Ki67/HEK-KD-MKI67	DDIT4	UNKNOWN	SYBR	0.945869	0.598443	1.49499	20.5371
273	L9	FALSE	EGFP-Ki67/HEK-KD-MKI67	DDIT4	UNKNOWN	SYBR	0.945869	0.598443	1.49499	21.1144		20.6837
274	L10	FALSE	EGFP-Ki67/HEK-KD-MKI67	SLC7A2	UNKNOWN	SYBR	1.5437	1.0463	2.27754	24.0865
275	L11	FALSE	EGFP-Ki67/HEK-KD-MKI67	SLC7A2	UNKNOWN	SYBR	1.5437	1.0463	2.27754	24.3089
276	L12	FALSE	EGFP-Ki67/HEK-KD-MKI67	SLC7A2	UNKNOWN	SYBR	1.5437	1.0463	2.27754	24.4094		24.2683
