## Supporting Table 11 for "The roles of MKI67, GNL2, and MDN1 in Ribosome biogenesis and Transcriptome regulation in the Neuronal Lineage cell line HEK293T": S11 Table.xlsx

### Sheet: S11 Table
geneSymbol	baseMean	foldChange	padj	foldChange	padj	foldChange	padj
		by KD-MKI67		by KD-GNL2		by KD-MDN1
ACIN1	6525.87	1.19	0.0294909	1.14	0.134825	1.01	0.881926
ATF2	1375.84	0.69	5.14471e-05	0.97	0.907445	0.77	0.0139812
AVEN	186.722	1.6	0.000666043	1.09	0.832518	1.2	0.504915
BAD	395.727	0.65	2.35e-05	0.82	0.319028	1.16	0.376112
BAX	1060.82	0.95	0.736923	1.08	0.703814	1.28	0.0727011
BCL2	234.785	0.91	0.622647	1.05	0.881752	1.01	0.966098
BCL2L1	352.175	1.19	0.135175	0.98	0.261022	1.08	0.73345
BCL2L11 (BIM)	784.986	1.76	1.79e-12	0.89	0.631541	1.18	0.319728
BCL2L12	1014.28	0.98	0.909908	1.04	0.824131	1.32	0.044613
BCL2L13	1931.97	0.92	0.490424	0.89	0.307245	1.18	0.319728
BCL2L2	519.779	0.98	0.944722	1.13	0.532459	0.81	0.204408
BNIP3	1766.61	0.37	1.54e-19	0.97	0.892113	0.93	0.564722
BNIP3L	963.938	0.72	0.0296902	1.1	0.492706	0.99	0.980059
CBX1	1885.83	2.14	1.1936e-26	2.47	1.1e-31	2.69	1.0652e-39
CBX2	1693.84	0.77	0.00510751	1.11	0.387835	1.25	0.0575324
CBX3	6664.09	0.97	0.890632	1.08	0.440646	1.01	0.930389
CBX5	10289.6	1.03	0.740434	0.99	0.952616	1.03	0.82231
CBX6	6286.92	1.2	0.154833	1.32	8.94e-05	1.23	0.0368201
CBX7	150.515	0.79	0.177481	1.04	0.798959	1.09	0.773098
DDIT4	2135.84	0.47	0.0540722	0.9	0.465575	1.05	0.598809
EHMT2	1375.95	0.83	0.0500511	0.92	0.531669	0.97	0.882555
FAIM	504.407	0.55	1.2706e-07	1.05	0.823059	0.94	0.751992
FAM129A (NIBAN1)	76.0507	0.39	2.92416e-06	0.88	0.789427	NA	NA
HDAC1	173.193	0.81	0.208283	1.12	0.216407	1.15	0.0946602
HDAC2	7962.78	0.75	0.00543859	0.99	0.98853	0.9	0.325777
HDAC3	2025.08	1.18	0.0386348	0.98	0.947673	0.71	0.000657243
LAMTOR1	953.314	1.14	0.244478	1.07	0.726467	1.39	0.00816192
LAMTOR2	562.519	0.97	0.888758	1.06	0.810172	1.32	0.0356315
LAMTOR3	977.795	1.12	0.376175	0.94	0.765166	0.74	0.010209
LAMTOR4	1161.88	0.89	0.543612	1.03	0.878264	1.63	0.00072109
LAMTOR5	1352.91	1	0.994828	1.02	0.904687	1.11	0.409724
LAS1L	2337.13	0.99	0.988458	0.96	0.855229	1.13	0.290687
MDN1	9556.35	1.33	0.000204696	0.99	0.962294	0.33	8.23922e-39
PELP1	3134.2	1.13	0.11485	1.02	0.890447	1.25	0.0155725
PES1	4118.46	1.25	0.0139209	1.21	0.0548644	1.35	0.00649449
RRP8	676.801	1.05	0.68918	0.95	0.857885	1.04	0.804578
SENP3	792.823	0.82	0.0689943	1.17	0.300857	1.27	0.0518567
SETD1B	1446.39	1.42	2.75413e-05	1.03	0.889063	1.04	0.822154
SIRT1	1365.19	1.25	0.01086	0.96	0.859311	0.89	0.387024
SUV39H1	627.495	1.1	0.417514	0.98	0.58349	1	0.983305
SUV39H2	1431.3	1.42	4.99745e-05	1.25	0.0476658	0.98	0.948396
TEX10	1808.02	1.1	0.351049	1.02	0.905111	1.01	0.932745
TP53	2927.45	0.57	1.45e-16	1.04	0.740831	1.01	0.930389
WDR18	1257.57	0.99	0.943226	0.94	0.765825	1.14	0.343325
XIAP	2584.65	1.31	0.000132155	1.14	0.258427	0.84	0.122116
MTOR	4306.41	1.08	0.35063	1.06	0.665389	1.09	0.307904
RPTOR	1906.26	1.3	0.000461039	1.1	0.556637	1.23	0.0726705
RICTOR	1395.78	1.21	0.0261228	1.07	0.665389	0.91	0.57153
PIK3R3	899.406	1.3	0.0318483	1.01	0.945006	0.97	0.880812
PIK3R1	728.688	1.21	0.0432273	1.11	0.606091	1.11	0.509748
PIK3R4	1324.39	1.19	0.050111	1.17	0.260251	1.23	0.0730862
SLC7A2	1836.51	1.78	2.83082e-17	1.09	0.560741	1.07	0.612913
SLC7A5	8290.98	1.42	1.91691e-08	0.97	0.868652	1.1	0.280757
SLC7A6	1220.45	1.19	0.0498985	0.91	0.629677	1.08	0.593133
