## Supporting Table 12 for "The roles of MKI67, GNL2, and MDN1 in Ribosome biogenesis and Transcriptome regulation in the Neuronal Lineage cell line HEK293T": S12 Table.xlsx

### Sheet: S12 Table
geneSmbol	baseMean	foldChange	padj	MS counts	MS-foldChange	foldChange	padj	foldChange	padj
		by KD-MKI67		KD-CTL/ KD-MKI67	by KD-MKI67	by KD-GNL2		by KD-MDN1
ALDOC	94.6533	0.42	8.27801e-06	3+4/5+5	1.42	1.24	0.524429	1.27	0.333035
COX14	381.262	0.94	0.811703	NA	NA	1.16	0.568389	1.81	0.000409823
COX16	182.628	1.43	0.0184004	NA	NA	0.89	0.806623	1.15	0.641522
COX4I1	4877.2	0.98	0.94133	NA	NA	1.05	0.695705	1.3	0.0216517
COX5B	2636.35	0.69	0.000545412	NA	NA	0.89	0.327052	1.05	0.709603
COX6C	1780.73	0.81	0.161187	NA	NA	0.86	0.347549	0.62	4.68292e-05
COX7B	4544.86	0.91	0.479919	NA	NA	0.83	0.616748	0.72	0.0158519
COX7C	8323.22	0.78	0.00851682	1+0/0+0	0	0.8	0.382819	0.83	0.145963
COX8A	2018.4	0.67	1.37422e-08	NA	NA	0.99	0.960108	1.2	0.0870944
CYCS	7585.56	1	0.356989	6+6/6+8	1.16	1.15	0.102911	0.49	5.23171e-26
HK1	2473.05	1	0.966097	14+12/12+8	0.76	1	0.708469	1.27	0.00564367
HK2	3136.89	0.57	3.84321e-08	7+7/6+4	0.71	1.19	0.0432882	1.34	0.00037985
NDUFA1	2919.58	0.86	0.645307	NA	NA	1.05	0.812484	1.37	0.0214109
NDUFA13	1036.44	0.88	0.23849	NA	NA	1.08	0.717493	1.33	0.027865
NDUFA5	2234.9	1.47	1.15692e-05	NA	NA	1.05	0.754966	0.97	0.882555
NDUFAB1	1330.56	0.89	0.461291	NA	NA	1.05	0.816522	0.69	0.000137828
NDUFAF3	1716.55	0.72	0.000340754	NA	NA	1.09	0.471091	1.14	0.180313
NDUFAF7	474.508	0.87	0.351689	NA	NA	0.83	0.275286	0.7	0.00716145
NDUFB10	3120.58	0.72	0.000591313	NA	NA	1.2	0.0924422	1.25	0.0155709
NDUFB4	2.28557	0.69	NA	NA	NA	0.91	0.490687	0.79	0.0114279
NDUFV1	2655.03	0.9	0.338514	NA	NA	1.02	0.881752	1.26	0.0384813
PCK2	731.389	0.48	1.78532e-07	11+9/5+3	0.4	0.61	4.47e-08	0.89	0.352116
PDK1	1672.76	0.55	7.89416e-07	2+2/1+0	0.25	NA	NA	0.81	0.0386033
PDK2	277.371	0.94	0.742119	NA	NA	0.91	0.811149	1.06	0.793247
PDK3	2546.32	0.94	0.587166	1+0/1+0	1	0.96	0.814357	0.85	0.293025
PDK4	39.9383	0.43	0.003451	NA	NA	0.81	0.668897	0.64	0.18834
PFKFB1	12.0625	1.08	NA	NA	NA	0.97	0.972917	NA	NA
PFKFB2	829.452	1.27	0.00960782	3+2/2+2	0.8	0.96	0.874894	1.16	0.303717
PFKFB3	1717.69	1.08	0.548227	3+2/2+0	0.4	1.26	0.013101	1.26	0.0151845
PFKFB4	390.83	0.45	2.06392e-09	NA	NA	0.84	0.402142	1.16	0.317044
PFKL	2820.74	0.77	0.00103371	6+7/10+4	1.07	0.95	0.795884	1.27	0.012569
PFKM	1554.86	1	0.97975	17+12/9+6	0.51	1.13	0.407911	1.31	0.00789021
PFKP	1411.21	1.07	0.584753	15+11/15+18	1.26	1.21	0.131915	1.44	0.000916398
PGAM1	8239.01	2.52	1.96245e-32	0+1/1+3	4	2.59	8.59e-64	2.79	6.98567e-50
PGAM4	287.605	2.71	8.00283e-13	4+3/5+10	2.14	2.11	1.16e-06	2.05	8.63287e-06
PGAM5	3745	1.08	0.487749	9+7/10+18	1.75	1.21	0.0184518	1.34	0.00296684
UQCR11	1502.71	0.79	0.0245316	NA	NA	0.8	0.0789091	1.02	0.873343
UQCRH	4642.77	0.57	1.05621e-07	NA	NA	0.96	0.83184	0.88	0.198407
UQCRHL	273.381	0.54	7.89752e-06	NA	NA	0.82	0.327888	0.64	0.00237925
UQCRQ	2522.94	0.43	9.7389e-18	NA	NA	1.02	0.912258	1.19	0.203565
ISCA1	1068.46	1.27	0.0341205	1+0/0+0	?	1.08	0.625644	0.49	7.11e-10
